# Genome and transcriptome architecture of allopolyploid okra *(Abelmoschus esculentus)*

**DOI:** 10.1101/2021.11.18.469076

**Authors:** Ronald Nieuwenhuis, Thamara Hesselink, Hetty C. van den Broeck, Jan Cordewener, Elio Schijlen, Linda Bakker, Sara Diaz Trivino, Darush Struss, Simon-Jan de Hoop, Hans de Jong, Sander A. Peters

## Abstract

We present the first annotated genome assembly of the allopolyploid okra (*Abelmoschus esculentus*). Analysis of telomeric repeats and gene rich regions suggested we obtained whole chromosome and chromosomal arm scaffolds. Besides long distal blocks we also detected short interstitial TTTAGGG telomeric repeats, possibly representing hallmarks of chromosomal speciation upon polyploidization of okra. Ribosomal RNA genes are organized in 5S clusters separated from the 18S-5.8S-28S units, clearly indicating an S-type rRNA gene arrangement. The assembly is consistent with cytogenetic and cytometry observations, identifying 65 chromosomes and 1.45Gb of expected genome size in a haploid sibling. Approximately 57% of the genome consists of repetitive sequence. BUSCO scores and A50 plot statistics indicated a nearly complete genome. Kmer distribution analysis suggests that approximately 75% has a diploid nature, and at least 15% of the genome is heterozygous. We did not observe aberrant meiotic configurations, suggesting there is no recombination among the sub-genomes. BUSCO configurations as well as k-mer clustering analysis pointed to the presence of at least 2 sub-genomes. These observations are indicative for an allopolyploid nature of the okra genome. Structural annotation, using gene models derived from mapped IsoSeq transcriptome data, generated over 130,000 putative genes. Mapped transcriptome data from public okra accessions of Asian origin confirmed the predicted genes, showing limited genetic diversity of 1SNP/2.1kb. The discovered genes appeared to be located predominantly at the distal ends of scaffolds, gradually decreasing in abundance toward more centrally positioned scaffold domains. In contrast, LTR retrotransposons were more abundant in centrally located scaffold domains, while less frequently represented in the distal ends. This gene and LTR-retrotransposon distribution is consistent with the observed heterochromatin organization of pericentromeric heterochromatin and distal euchromatin. The derived amino acid queries of putative genes were subsequently used for phenol biosynthesis pathway annotation in okra. Comparison against manually curated reference KEGG pathways from related *Malvaceae* species revealed the genetic basis for putative enzyme coding genes that likely enable metabolic reactions involved in the biosynthesis of dietary and therapeutic compounds in okra.
