## Supplementary data file Data S1 for "Genome and transcriptome architecture of allopolyploid okra *(Abelmoschus esculentus)*"

### Sheet: Summary_statistics
Bioproject	Biosample	SRA	Cultivar	Geographic location	Tissue	Quantity	Condition	Sequencer	Read_length	Used_in_analysis	Total_reads	Total_bases	Maprate	Properly_paired	Duplicate_percent	Bases_with_no_coverage	Percent_genome_covered	Genes_uncovered	Percent_annotated_genes_covered	Unfiltered_variants	Unfiltered_snps	Filtered_snps	Ratio_filtered_unfiltered	Filtered_multiallelic_snps	ts/tv_ratio	Unique_snps	Homozygous	Heterozygous
PRJNA668637	SAMN16416271	SRR13236811	Xianzhi	China	Leaf	7.3	Mock-1	HiSeq X Ten	2*150	TRUE
PRJNA668637	SAMN16416272	SRR13236810	Xianzhi	China	Leaf	6	Mock-2	HiSeq X Ten	2*150	TRUE
PRJNA668637	SAMN16416296	SRR13236807	Xianzhi	China	Leaf	6.2	Mock-3	HiSeq X Ten	2*150	TRUE
				China							64930521	19479156300	97.44	97.37	37.55	423874291	64.5174	61251	57.4678	425099	120100	41999	0.3497	12	1.05	12204	3353	38646
PRJNA692785	SAMN17370486	SRR13451946	IIHR-299	India Bagalore	Root, stem, leaf, bud, flower, developing pods	3.8	Unknown	HiSeq 2500	2*150	TRUE
											12827881	3848364300	79.18	73.35	21.32	1066495040	10.7234	73234	49.1469	304472	111703	49476	0.442925	4	1.45	22679	1806	47670
PRJNA761494	SAMN21352607	SRR15808314	Jing Orange	India	Fruit skin	6.5	JO-1	NovaSeq 6000	2*150	TRUE
PRJNA761494	SAMN21352608	SRR15808323	Jing Orange	India	Fruit skin	6.7	JO-2	NovaSeq 6000	2*150	TRUE
PRJNA761494	SAMN21352609	SRR15808322	Jing Orange	India	Fruit skin	6.5	JO-2	NovaSeq 6000	2*150	TRUE
				India							65434494	19630348200	96.07	95.86	17.89	981340118	17.8517	59553	58.6469	431785	137499	53345	0.387966	16	1.11	17208	6922	46423
PRJNA761494	SAMN21352604	SRR15808317	Burmese	India	Fruit skin	8.3	B-1	NovaSeq 6000	2*150	TRUE
PRJNA761494	SAMN21352605	SRR15808316	Burmese	India	Fruit skin	6.2	B-2	NovaSeq 6000	2*150	TRUE
PRJNA761494	SAMN21352606	SRR15808315	Burmese	India	Fruit skin	7.4	B-2	NovaSeq 6000	2*150	TRUE
				India							72989960	21896988000	95.85	95.65	17.27	951628977	20.3388	57393	60.1468	444992	144417	54854	0.379831	20	1.11	17188	7612	47242
PRJNA761494	SAMN21352601	SRR15808320	Bowling Red	India	Fruit skin	8.7	BR-1	NovaSeq 6000	2*150	TRUE
PRJNA761494	SAMN21352602	SRR15808319	Bowling Red	India	Fruit skin	9.4	BR-2	NovaSeq 6000	2*150	TRUE
PRJNA761494	SAMN21352603	SRR15808318	Bowling Red	India	Fruit skin	8	BR-3	NovaSeq 6000	2*150	TRUE
				India							87211258	26163377400	96.03	95.86	17.74	936799146	21.5803	53525	62.8327	470907	152242	59163	0.388612	18	1.07	19688	8134	51029
PRJNA761494	SAMN21352598	SRR15808325	Hong Yu	India	Fruit skin	7.7	HY-1	NovaSeq 6000	2*150	TRUE
PRJNA761494	SAMN21352599	SRR15808324	Hong Yu	India	Fruit skin	8.1	HY-2	NovaSeq 6000	2*150	TRUE
PRJNA761494	SAMN21352600	SRR15808321	Hong Yu	India	Fruit skin	8.3	HY-3	NovaSeq 6000	2*150	TRUE
				India							80367261	24110178300	96.29	96.12	16.24	945363394	20.8633	53777	62.6577	463519	148188	60748	0.409939	20	1.12	20504	7187	53561
PRJNA514435	SAMN10724607	SRR8436548	Unknown	unknown	Leaf	8.6	A0-1	HiSeq X Ten	2*150	TRUE
PRJNA514435	SAMN10724607	SRR8436549	Unknown	unknown	Leaf	9.4	A0-2	HiSeq X Ten	2*150	TRUE
PRJNA514435	SAMN10724607	SRR8436546	Unknown	unknown	Leaf	9.7	A0-3	HiSeq X Ten	2*150	TRUE
											92508116	27752434800	94.64	94.33	37.54	972438360	18.5969	57274	60.2294	445650	143364	53830	0.375478	23	0.98	17748	6103	47727
PRJNA430490	SAMN08374279	SRR6482163	Danzhi	China	Stem	7.3	R70199-04	HiSeq X Ten	2*150	TRUE
PRJNA430490	SAMN08374279	SRR6482165	Danzhi	China	Stem	8.2	R70199-05	HiSeq X Ten	2*150	TRUE
PRJNA430490	SAMN08374279	SRR6482176	Danzhi	China	Stem	6.6	R70199-06	HiSeq X Ten	2*150	TRUE
PRJNA430490	SAMN08374279	SRR6482167	Danzhi	China	Flower	6.6	R70199-10	HiSeq X Ten	2*150	TRUE
PRJNA430490	SAMN08374279	SRR6482162	Danzhi	China	Flower	7.2	R70199-11	HiSeq X Ten	2*150	TRUE
PRJNA430490	SAMN08374279	SRR6482172	Danzhi	China	Flower	6.5	R70199-12	HiSeq X Ten	2*150	TRUE
PRJNA430490	SAMN08374279	SRR6482169	Danzhi	China	Fruit	7.9	R70199-13	HiSeq X Ten	2*150	TRUE
PRJNA430490	SAMN08374279	SRR6482170	Danzhi	China	Fruit	7.5	R70199-14	HiSeq X Ten	2*150	TRUE
PRJNA430490	SAMN08374279	SRR6482175	Danzhi	China	Fruit	7.2	R70199-15	HiSeq X Ten	2*150	TRUE
PRJNA430490	SAMN08374279	SRR6482173	Danzhi	China	Leaf	7.9	R70199-07	HiSeq X Ten	2*150	TRUE
PRJNA430490	SAMN08374279	SRR6482174	Danzhi	China	Leaf	7.1	R70199-08	HiSeq X Ten	2*150	TRUE
PRJNA430490	SAMN08374279	SRR6482166	Danzhi	China	Leaf	7.6	R70199-09	HiSeq X Ten	2*150	TRUE
PRJNA430490	SAMN08374279	SRR6482171	Danzhi	China	Root	7.9	R70199-01	HiSeq X Ten	2*150	TRUE
PRJNA430490	SAMN08374279	SRR6482164	Danzhi	China	Root	7.3	R70199-02	HiSeq X Ten	2*150	TRUE
PRJNA430490	SAMN08374279	SRR6482168	Danzhi	China	Root	7.1	R70199-03	HiSeq X Ten	2*150	TRUE
											366611918	109983575400	96.19	96.09	41.06	857533030	28.2156	40113	72.1459	620705	228836	90997	0.397652	26	0.88	44461	10793	80204
PRJNA393599	SAMN07337810	SRR5819802	Arka Anamika	India	Leaf	9.1	SO_3072_1	NextSeq 500	2*151	TRUE
PRJNA393599	SAMN07337810	SRR5819801	Arka Anamika	India	Leaf	8.9	SO_3072_2	NextSeq 500	2*151	TRUE
PRJNA393599	SAMN07337810	SRR5819800	Arka Anamika	India	Leaf	12.4	SO_3072_3	NextSeq 500	2*151	TRUE
PRJNA393599	SAMN07337810	SRR5819803	Arka Anamika	India	Leaf	13.2	SO_3072_4	NextSeq 500	2*151	TRUE
				India							144314709	43583042118	84.32	77.07	38.92	916214332	23.3034	51801	64.0298	618109	287599	183642	0.638535	41	1.32	110368	8523	175119
PRJNA169391	SAMN01818462	SRR620228	Mahnco Arka Abhhay	India	Leaf, pod	4.7	VI049961	HiSeq 2000	2*90	TRUE
											26324557	4738420260	93.93	93.2	58.29	1053515363	11.8099	59816	58.4643	338309	110618	38637	0.349283	3	1.22	17798	522	38115
In_house			partner	unknown	Root	1.6		PacBio SequelI	Isoseq	TRUE
											644301	1622592895	95.14			1045634530	12.4696	70459	51.0739	9523	8127	3454	0.425003	0	1.68	1741	0	3454
Total																			59.7129			690145				301587	60955

### Sheet: Plot
Cultivar:	Unique SNPs:	Genome covered:
Xianzhi	12204	64.5174
IIHR-299	22679	10.7234
Jing Orange	17208	17.8517
Burmese	17188	20.3388
Bowling Red	19688	21.5803
Hong Yu	20504	20.8633
Unknown	17748	18.5969
Danzhi	44461	28.2156
Arka Anamika	110368	23.3034
Mahnco Arka Abhhay	17798	11.8099
