## Supplementary data file S2 for "Genome and transcriptome architecture of allopolyploid okra *(Abelmoschus esculentus)*"

### Sheet: Sheet1
Scaffold	Cluster identity	Left_telomere	Right_telomere	Telomere end count	Cluster 1 telomere end count	Cluster 2 telomere end count	telomere-to-telomere-scaffolds
Super-Scaffold_1	1	1	1	2	2		1
Super-Scaffold_10	2	1	1	2		2	1
Super-Scaffold_100073	2	1	0	1		1
Super-Scaffold_103	2	1	1	2		2	1
Super-Scaffold_104	1	1	1	2	2		1
Super-Scaffold_11	1	1	1	2	2		1
Super-Scaffold_118	2	1	1	2		2	1
Super-Scaffold_128	2	1	1	2		2	1
Super-Scaffold_13	2	0	1	1		1
Super-Scaffold_14	2	0	1	1		1
Super-Scaffold_15	1	1	1	2	2		1
Super-Scaffold_17	2	1	1	2		2	1
Super-Scaffold_18	1	1	1	2	2		1
Super-Scaffold_19	2	1	0	1		1
Super-Scaffold_2	2	1	1	2		2	1
Super-Scaffold_20	2	1	1	2		2	1
Super-Scaffold_21	2	1	1	2		2	1
Super-Scaffold_22	1	1	0	1	1
Super-Scaffold_23	1	1	1	2	2		1
Super-Scaffold_25	2	1	0	1		1
Super-Scaffold_26	2	1	1	2		2	1
Super-Scaffold_27	1	1	1	2	2		1
Super-Scaffold_28	2	1	0	1		1
Super-Scaffold_29	1	1	1	2	2		1
Super-Scaffold_3	1	1	1	2	2		1
Super-Scaffold_30	2	1	1	2		2	1
Super-Scaffold_32	1	1	1	2	2		1
Super-Scaffold_34	1	1	1	2	2		1
Super-Scaffold_35	1	1	1	2	2		1
Super-Scaffold_36	1	1	0	1	1
Super-Scaffold_37_137	2	1	1	2		2	1
Super-Scaffold_38	2	0	1	1		1
Super-Scaffold_39	2	1	1	2		2	1
Super-Scaffold_4	2	1	1	2		2	1
Super-Scaffold_40	1	1	1	2	2		1
Super-Scaffold_41	1	1	1	2	2		1
Super-Scaffold_43	2	0	1	1		1
Super-Scaffold_44	1	1	1	2	2		1
Super-Scaffold_45	2	1	1	2		2	1
Super-Scaffold_46	1	1	1	2	2		1
Super-Scaffold_47	2	1	1	2		2	1
Super-Scaffold_48	1	1	1	2	2		1
Super-Scaffold_5	1	1	1	2	2		1
Super-Scaffold_51	2	1	1	2		2	1
Super-Scaffold_52	2	1	0	1		1
Super-Scaffold_53	1	1	1	2	2		1
Super-Scaffold_54	2	1	0	1		1
Super-Scaffold_55	2	1	1	2		2	1
Super-Scaffold_57	2	1	1	2		2	1
Super-Scaffold_58	1	1	1	2	2		1
Super-Scaffold_6	1	1	1	2	2		1
Super-Scaffold_61	2	1	0	1		1
Super-Scaffold_62	2	0	1	1		1
Super-Scaffold_63	1	1	1	2	2		1
Super-Scaffold_65	1	1	1	2	2		1
Super-Scaffold_66	2	0	1	1		1
Super-Scaffold_67	1	0	1	1	1
Super-Scaffold_69	1	1	1	2	2		1
Super-Scaffold_72	1	1	1	2	2		1
Super-Scaffold_74	1	1	0	1	1
Super-Scaffold_75_100107	2	1	1	2		2	1
Super-Scaffold_76	2	1	0	1		1
Super-Scaffold_78	2	1	0	1		1
Super-Scaffold_8	2	1	0	1		1
Super-Scaffold_81	2	1	1	2		2	1
Super-Scaffold_82	2	1	1	2		2	1
Super-Scaffold_85	2	1	1	2		2	1
Super-Scaffold_9	2	1	0	1		1
Super-Scaffold_94	2	1	1	2		2	1
Super-Scaffold_99	2	1	1	2		2	1
		63	56	119	54	65	49
